# Two different cell-cycle processes determine the timing of cell division in *Escherichia coli*

**DOI:** 10.1101/2021.03.08.434443

**Authors:** Alexandra Colin, Gabriele Micali, Louis Faure, Marco Cosentino Lagomarsino, Sven van Teeffelen

## Abstract

Cells must control the cell cycle to ensure that key processes are brought to completion. In *Escherichia coli*, it is controversial whether cell division is tied to chromosome replication or to a replication-independent inter-division process. A recent model suggests instead that *both* processes may limit cell division with comparable odds in single cells. Here, we tested this possibility experimentally by monitoring single-cell division and replication over multiple generations at slow growth. We then perturbed cell width, causing an increase of the time between replication termination and division. As a consequence, replication became decreasingly limiting for cell division, while correlations between birth and division and between subsequent replication-initiation events were maintained. Our experiments support the hypothesis that both chromosome replication and a replication-independent inter-division process can limit cell division: the two processes have balanced contributions in non-perturbed cells, while our width perturbations increase the odds of the replication-independent process being limiting.
