## Supplementary File 1 for "Two different cell-cycle processes determine the timing of cell division in *Escherichia coli*"

ExperimentName	Strain	GrowthMedium	Perturbation	Numberofcells	Percentagekept	Growthrate	GrowthrateCV	Width	BirthLength	BirthLengthCV	InitiationLength	InitiationLengthCV	DivisionLength	DivisionLengthCV	taucycle	taucycleCV	tauI	tauI_CV	tauC	tauC_CV	tauD	tauD_CV	added_length_cell_cycle	added_length_Iperiod	added_length_CDperiod	slope_division_adder	slope_initiation_adder	slope_CD_adder
untreated-a	S233	M9(NH4Cl) Glycerol		1441	95%	0.00663	11.1 %	0.527	1.44	10.7 %	1.74	11.4 %	2.95	9.02 %	111	15.3 %	119	15.4 %	51.2	16.8 %	26.2	43.8 %	1.5	0.878	1.2	-0.0139	0.0902	-0.0423
untreated-b	S233	M9(NH4Cl) Glycerol		2224	91%	0.00872	11.4 %	0.529	1.53	10.9 %	1.7	11.3 %	3.07	9.19 %	82.8	16.4 %	89.5	17.3 %	49.1	17.5 %	19.3	51.3 %	1.55	0.848	1.38	0.0193	-0.0247	-0.0355
untreated-c	S233	M9(NH4Cl) Glycerol		1380	82%	0.00926	10.6 %	0.537	1.73	10.1 %	1.8	11 %	3.4	8.9 %	75	15.9 %	82.6	18.6 %	51.7	19.9 %	19.1	60.8 %	1.67	0.895	1.6	-0.142	-0.105	-0.232
A22-025a	S233	M9(NH4Cl) Glycerol	0.25 ug/mL A22	2199	95%	0.00911	12.4 %	0.756	1.34	9.66 %	1.3	10.4 %	2.69	9.39 %	78.1	15.5 %	87.1	17.2 %	51.7	19.8 %	34.9	39.3 %	1.35	0.648	1.4	-0.0619	-0.153	-0.258
A22-025b	S233	M9(NH4Cl) Glycerol	0.25 ug/mL A22	2833	77%	0.0105	10.9 %	0.621	1.33	10.4 %	1.33	10.9 %	2.73	9.43 %	71.1	15.6 %	78.9	19.1 %	52.7	17.1 %	20.7	48.6 %	1.4	0.678	1.4	0.0724	0.117	0.0444
A22-025c	S233	M9(NH4Cl) Glycerol	0.25 ug/mL A22	1537	91%	0.00966	11.8 %	0.714	1.38	9.45 %	1.33	9.78 %	2.76	9.03 %	74	15.7 %	82.5	18.9 %	53.7	18 %	28.4	46.1 %	1.38	0.667	1.43	-0.167	-0.357	-0.394
A22-025d	S233	M9(NH4Cl) Glycerol	0.25 ug/mL A22	394	96%	0.00654	12.7 %	0.655	1.32	9.05 %	1.5	11.1 %	2.73	7.25 %	114	15.9 %	119	16.4 %	55	15.7 %	36	37.6 %	1.41	0.754	1.23	-0.274	0.0661	-0.35
A22-050a	S233	M9(NH4Cl) Glycerol	0.5 ug/mL A22	185	97%	0.00787	10.7 %	0.767	1.06	9.9 %	1.09	12.1 %	2.2	7.87 %	95.2	14.9 %	104	18.9 %	53.8	17.5 %	38.3	38.6 %	1.13	0.563	1.1	-0.282	0.191	-0.429
A22-050b	S233	M9(NH4Cl) Glycerol	0.5 ug/mL A22	367	93%	0.00855	12.1 %	0.867	1.13	9.87 %	0.881	12.4 %	2.28	8.98 %	85.7	18.5 %	100	23.5 %	49.9	20.6 %	70.1	32.3 %	1.15	0.447	1.4	-0.571	-0.0292	-1.17
A22-050c	S233	M9(NH4Cl) Glycerol	0.5 ug/mL A22	506	81%	0.0105	12 %	0.85	1.35	9.48 %	1.13	10.8 %	2.74	8.99 %	70.3	15.2 %	76.2	18.2 %	52.4	16.5 %	41.5	32.7 %	1.4	0.562	1.62	-0.000572	-0.0483	-0.444
A22-050d	S233	M9(NH4Cl) Glycerol	0.5 ug/mL A22	420	1e+02%	0.00883	11.6 %	0.756	1.31	10.1 %	1.24	13.2 %	2.63	9.1 %	81.2	15.5 %	90.7	17.2 %	54.6	19.1 %	37.8	46.4 %	1.32	0.623	1.38	-0.112	0.221	-0.37
A22-1a	S233	M9(NH4Cl) Glycerol	1 ug/mL A22	312	91%	0.00842	11.4 %	0.951	1.12	10.3 %	0.768	16.2 %	2.3	8.04 %	88.1	16.1 %	92.4	21.7 %	50.6	28.3 %	88.6	26.6 %	1.18	0.377	1.53	-0.286	0.0508	-0.694
A22-1b	S233	M9(NH4Cl) Glycerol	1 ug/mL A22	393	86%	0.00896	10.6 %	0.909	1.2	8.5 %	0.812	12.3 %	2.41	7.56 %	78	14.3 %	82.1	19.2 %	50.9	26.4 %	74	23.6 %	1.21	0.407	1.59	-0.356	-0.484	-1.24
A22-1c	S233	M9(NH4Cl) Glycerol	1 ug/mL A22	156	92%	0.00942	12.3 %	0.812	1.32	10 %	1.07	13.6 %	2.64	9.08 %	76.5	15.1 %	89.3	18.5 %	62.1	16.8 %	44.2	38.6 %	1.32	0.541	1.57	-0.127	0.287	-0.594
M9proline-a	S233	M9(Proline) Glycerol		365	86%	0.00316	20.1 %	0.569	1.4	10 %	1.89	8.95 %	2.86	7.18 %	232	21.5 %	242	21.3 %	103	21 %	22.4	67.4 %	1.47	0.936	0.978	-0.156	0.0517	-0.104
M9proline-b	S233	M9(Proline) Glycerol		222	79%	0.00294	17.7 %	0.603	1.48	8.94 %	1.95	8.48 %	3	6.99 %	245	19 %	259	20.2 %	110	19.9 %	29.5	57.2 %	1.53	0.955	1.05	-0.23	-0.269	-0.088
M9proline-c	S233	M9(Proline) Glycerol		744	83%	0.00369	17 %	0.558	1.4	8.71 %	1.85	8.3 %	2.87	6.79 %	196	20.3 %	206	20.8 %	93.1	18.3 %	19.5	63.7 %	1.47	0.928	1.02	-0.245	-0.263	-0.139
